# Breaking dormancy in spores of budding yeast transforms its cytoplasm and the solubility of its proteome

**DOI:** 10.1101/2022.07.29.502016

**Authors:** Samuel Plante, Kyung-Mee Moon, Pascale Lemieux, Leonard J. Foster, Christian R. Landry

**Affiliations:** Institut de Biologie Intégrative et des Systèmes (IBIS), 1030, avenue de la Médecine, Université Laval, Québec (Québec), Canada, G1V 0A6; Regroupement Québécois de Recherche sur la Fonction, l’Ingénierie et les Applications des Protéines, (PROTEO), 1045 Avenue de la Médecine, Université Laval, Québec (Québec), Canada, G1V 0A6; Département de biologie, 1045 Avenue de la Médecine, Université Laval, Québec (Québec), Canada, G1V 0A6.; Département de biochimie, microbiologie et bio-informatique, 1045 Avenue de la Médecine, Université Laval, Québec (Québec), Canada, G1V 0A6.; Centre de recherche en données massives (CRDM), 1065, avenue de la Médecine, Université Laval, Québec (Québec), Canada, G1V 0A6; Department of Biochemistry & Molecular Biology, and Michael Smith Laboratories, University of British Columbia, Vancouver, BC, Canada, V6T 1Z4

**Keywords:** cytoplasm, cell dormancy, protein solubility, protein phosphorylation

## Abstract

The biophysical properties of the cytoplasm are major determinants of key cellular processes and adaptation. Many yeasts produce dormant spores that can withstand extreme conditions. We show that spores of *Saccharomyces cerevisiæ* exhibit extraordinary biophysical properties, including a highly viscous and acidic cytosol. These conditions alter the solubility of more than 100 proteins such as metabolic enzymes that become more soluble as spores transit to active cell proliferation upon nutrient repletion. A key regulator of this transition is the heat shock protein Hsp42, which shows transient solubilization and phosphorylation, and is essential for the transformation of the cytoplasm during germination. Germinating spores therefore return to growth through the dissolution of protein assemblies, orchestrated in part by Hsp42 activity. The modulation of spores’ molecular properties are likely key adaptive features of their exceptional survival capacities.
