## Supplementary material for "Breaking dormancy in spores of budding yeast transforms its cytoplasm and the solubility of its proteome": Table S2

### Sheet: oligos_Page 1_Table
Table S1
Primers used in this study
Name	Sequence	Description
Site-directed mutagenisis on Hsp42
CLO5-97	AAGCGCCTGCCCCAATACC	HSP42 S223A up
CLO5-98	GGTATTGGGGCAGGCGCTT	HSP42 S223A down
CLO6-1	AAGCGCCTGAACCAATACC	HSP42 S223E up
CLO6-2	GGTATTGGTTCAGGCGCTT	HSP42 S223E down
HSP42 deletion
CLO6-5	GTCCATATCCCACACAAATTAAGATCATACCAAGCCGAAGCcagctgaagcttcgtacgc	Forward amplification of lox-KANMX-lox cassette (pUG6) for HSP42 (YDR171W) KO
CLO6-6	CATTCGTTGTATGATTTTTGTGTGGTTGACAGATATTCTGCCGgcataggccactagtggatctg	Reverse amplification of lox-KANMX-lox cassette (pUG6) for HSP42 (YDR171W) KO
Rescue Hsp42 expression
CLO6-7	CCATATCCCACACAAATTAAGATCATACCAAGCCGAAGCAATGAGTTTTTATCAACCATCCC	Forward amplification of 40pb promotor + Hsp42 for integration
CLO6-8	attcttcacctttagaATTTTCTACCGTAGGGTTGGGATTTTC	Reverse amplification of Hsp42 no stop fused to EGFP
CLO6-11	GCACCACAAAATAAATAATCTGAACtctaaaggtgaagaattattc	Forward amplification of Hsp42 for cloning in pYM25
CLO6-12	CGTACACACGTAAATATATTCgcagtatagcgaccagcattc	Reverse amplification of pYM25 for cloning of Hsp42
CLO6-9	CCCTACGGTAGAAAATtctaaaggtgaagaattattcactgg	Forward amplification EGFP (pYM25) fused to Hsp42
C-terminal tagging at native genomic loci
CLOP194-B10	CTAAACCCTGTTGGTGTTCCAAATGATGACCACCATCACgtgagcaagggcgaggagg	forward to tag ACC1 (YNR016C) (cerevisiae) with mCherry
CLOP194-E10	GGTAAAAAGTAAAAGAGAAACAGAAGGGCAACTTGAATGgtggatctgatatcatcgatg	reverse to tag ACC1 (YNR016C) cerevisiae (pYM27, pBS35)
CLOP258-A3	TATCTACCGATGATAAAGAAAAATTGTTGAAGACTTTGAAAtctaaaggtgaagaattattc	F to tag ACC1 (YNR016C) with eGFP (pKT127)
CLOP258-B3	GATGATGGAAGCGCTCAAACAGATCCTTCAGAGTACTTGGgcagtatagcgaccagcattc	R to tag ACC1 (YNR016C) with eGFP (pKT127)
CLOP258-E3	GTAAGTACGATCTTGAGGCCGGCGAAAACAAATTCAACTTTtctaaaggtgaagaattattc	F to tag URA7 (YBL039C) with eGFP (pKT127)
CLOP258-F3	GTTCATGTCATCACCTACAATCGACTTCAACTCGAAGAGTgcagtatagcgaccagcattc	R to tag URA7 (YBL039C) with eGFP (pKT127)
CLOP258-A4	GGTTCCGGAGTGGGTGCCGCCTTGTGTGCGCTTGTAGCAtctaaaggtgaagaattattc	F to tag GLK1 (YCL040W) with eGFP (pKT127)
CLOP258-B4	GGAGAGAAGATGGTAAGTACGGTGGGATACGTACACAAACgcagtatagcgaccagcattc	R to tag GLK1 (YCL040W) with eGFP (pKT127)
CLOP273-D2	GATGATGGAAGCGCTCAAACAGATCCTTCAGAGTACTTGGGGACCTAGACTTCAGGTTGTC	R to tag ACC1 (YNR016C) with eGFP (pYM25)
CLOP273-F2	GTTCATGTCATCACCTACAATCGACTTCAACTCGAAGAGTGGACCTAGACTTCAGGTTGTC	R to tag URA7 (YBL039C) with eGFP (pYM25)
CLOP273-H2	GGAGAGAAGATGGTAAGTACGGTGGGATACGTACACAAACGGACCTAGACTTCAGGTTGTC	R to tag GLK1 (YCL040W) with eGFP (pYM25)
CLO6-10	CGCAGCTAATGCGAAACAAAGAAATGAAGCATATACCATTCGcgatgaattcgagctcgtttaaactgg	Reverse amplification EGFP-TERM-KANMX cassette (pYM25) to integrate at HSP42 (YDR171W) loci
Molecular probes (µNS and pHluorin)
CLOP228-A2	CAATGTATCTTAccagcttttgttccctttagtgaggg	Forward amplification pRS vector
CLOP228-B2	TTAGTCGATGCCcccggtacccaattcgccctatag	reverse amplification pRS vector + SOD1p (YJR104C)
CLOP228-D2	gggtaccgggGGCATCGACTAAAATTGCATCGTTG	F sod1 (YJR104C) prom to clone in pRS
CLOP228-E2	gaatgaagccatCGATTTGTATTTTATTTACGTGC	R sod1 (YJR104C) prom to clone upstream ¬µNS
CLOP228-H2	aaatacaaatcgATGGCTTCATTCAAGGGATTCTCCGC	Forward µNS downstream sod1p (YJR104C)
CLOP228-B3	aacaaaagctggTAAGATACATTGATGAGTTTGGAC	rev µNS-EGFP
CLOP239-A3	gggtaccgggCTCGCTGAACTTGTCCTTACCGACGG	F to clone -850 sod1_cer promotor in pRS
CLOP239-B3	gaatgaagccatTATAAATTAATTATGTTTTATTTGTTTGCGCGATTGC	R to clone sod1_cer prom (from -1) upstream muNS
CLOP239-C3	ttaatttataATGGCTTCATTCAAGGGATTCTCCGC	F to clone muNS downstream -1 sod1_cer
CLOP239-D3	GTTCAGCGAGcccggtacccaattcgccctatag	R to amplify pRS with -850 sod1_cer
CLOP247-H6	CCCAGTATTCTTAACCCAACTGCACAGAACAAAAACCTGCagcttgcctcgtccccgccggg	Forward to integrate HYG_sod1P_muNS_EGFP (pYM25) at Ura3 (YEL021W) locus
CLOP247-A7	GTGAGTTTAGTATACATGCATTTACTTATAATACAGTTTTttacttgtacagctcgtccatgc	reverse to integrate HYG_sod1P_muNS_EGFP (pYM25) at Ura3 (YEL021W) locus
CLOP249-A2	GACGCTCGAAGccagcttttgttccctttagtgaggg	forward to amplify pYM25 for gibson cloning with sfpHluorin
CLOP249-B2	ctttgctcatTATAAATTAATTATGTTTTATTTGTTTGCGCGATTGC	reverse to amplify pYM25_sod1_promoter to clone sfpHluorin downstream promoter
CLOP249-C2	CATAATTAATTTATAatgagcaaaggagaagaacttttc	forward to amplify sfpHluorin to clone downstream sod1 promoter
CLOP249-D2	AACAAAAGCTGGcttcgagcgtcccaaaaccttc	reverse to amplify sfpHluorin to clone in pRS
CLOP249-G2	GTGAGTTTAGTATACATGCATTTACTTATAATACAGTTTTcttcgagcgtcccaaaaccttc	reverse to integrate HYG_sod1P_sfpHluorin (pYM25) at Ura3 (YEL021W) locus
CLOP253-C6	CATGAAATTGCCCAGTATTCTTAACCCAACTGCcatttgcatccatacattttgatggcc	Forw integration pHluorin to URA3 (YEL021W) locus
CLOP253-F6	GTTTAGTATACATGCATTTACTTATAATACAGttatttgtagagctcatccatgccatg	Rev integration pHluorin to URA3 (YEL021W) locus
Validation and sequencing
CLOP256-C9	GTTCTGGAAGGTTCGCGAATTG	Forward KO check
CLOP256-D9	ctgctcgcaggtctgcagcgagg	Reverse KO check
CLOP250-D7	GTTTAGCTGTAACTATGTTGCGG	SOD1 prom -100 for seq
CLOP250-E7	ccttttcggttagagcggatgtgg	CYC1 term +100 for seq
CLOP258-C4	CGTGGTACCCTGCTTCAGTGGACC	oligo C ACC1 (YNR016C)
CLOP258-E4	GGTAAGGACGACACTGGAAAGCG	oligo C URA7 (YBL039C)
CLOP258-G4	GTGAAGTCGAGATCGGTTGTGATG	oligo C GLK1 (YCL040W)
